# The Avocado Genome Informs Deep Angiosperm Phylogeny, Highlights Introgressive Hybridization, and Reveals Pathogen-Influenced Gene Space Adaptation

**DOI:** 10.1101/654285

**Authors:** Martha Rendón-Anaya, Enrique Ibarra-Laclette, Alfonso Méndez Bravo, Tianying Lan, Chunfang Zheng, Lorenzo Carretero-Paulet, Claudia Anahí Perez-Torres, Alejandra Chacón-López, Gustavo Hernandez-Guzmán, Tien-Hao Chang, Kimberly M. Farr, W. Brad Barbazuk, Srikar Chamala, Marek Mutwil, Devendra Shivhare, David Alvarez-Ponce, Neena Mitter, Alice Hayward, Stephen Fletcher, Julio Rozas, Alejandro Sánchez Gracia, David Kuhn, Alejandro F. Barrientos-Priego, Jarkko Salojärvi, Pablo Librado, David Sankoff, Alfredo Herrera-Estrella, Victor A. Albert, Luis Herrera-Estrella

## Abstract

The avocado, *Persea americana*, is a fruit crop of immense importance to Mexican agriculture with an increasing demand worldwide. Avocado lies in the anciently-diverged magnoliid clade of angiosperms, which has a controversial phylogenetic position relative to eudicots and monocots. We sequenced the nuclear genomes of the Mexican avocado race, *P. americana* var. *drymifolia*, and the most commercially popular hybrid cultivar, Hass, and anchored the latter to chromosomes using a genetic map. Resequencing of Guatemalan and West Indian varieties revealed that ∼39% of the Hass genome represents Guatemalan source regions introgressed into a Mexican race background. Some introgressed blocks are extremely large, consistent with the recent origin of the cultivar. The avocado lineage experienced two lineage-specific polyploidy events during its evolutionary history. Although gene-tree/species-tree phylogenomic results are inconclusive, syntenic ortholog distances to other species place avocado as sister to the enormous monocot and eudicot lineages combined. Duplicate genes descending from polyploidy augmented the transcription factor diversity of avocado, while tandem duplicates enhanced the secondary metabolism of the species. Phenylpropanoid biosynthesis, known to be elicited by *Colletotrichum* (anthracnose) pathogen infection in avocado, is one enriched function among tandems. Furthermore, transcriptome data show that tandem duplicates are significantly up- and down-regulated in response to anthracnose infection, whereas polyploid duplicates are not, supporting the general view that collections of tandem duplicates contribute evolutionarily recent “tuning knobs” in the genome adaptive landscapes of given species.

**SIGNIFICANCE STATEMENT:** Avocado is a nutritious, economically important fruit species that occupies an unresolved position near the earliest evolutionary branchings of flowering plants. Our nuclear genome sequences of Mexican and Hass variety avocados inform ancient evolutionary relationships and genome doublings, the admixed nature of Hass, and provide a look at how pathogen interactions have shaped avocado’s more recent genomic evolutionary history.
