## Supplementary material for "The Avocado Genome Informs Deep Angiosperm Phylogeny, Highlights Introgressive Hybridization, and Reveals Pathogen-Influenced Gene Space Adaptation": Table S11

### Sheet: Table S17
Table S11. Sequencing coverage of the selected accessions.
		P. schiedeana	var. Costaricensis	var. americana	var. drymifolia			var. guatemalensis			Comercial varieties
				263-C	069-02	001-01	TiniCharly	CH-G-07	CH-G-10	CH-G-11	var. Hass	var. Hass (pooled)	var. Mendez	var. Velvick
chloroplast	Breadth of Coverage	0.327855	0.278596	0.280894	0.280894	0.746482	0.31563	0.273443	0.279447	0.280894	0.31563	0.346078	0.273443	0.746482
	Depth of Coverage	161.282	48.869	49.126	49.126	74.6885	52.4023	48.6084	46.2699	49.126	52.4023	133.95	48.6084	74.6885
	Length	152723	152723	152723	152723	152723	152723	152723	152723	152723	152723	152723	152723	152723
	Sum of Depths	24631510	7463416	7502677	7502677	11406659	8003043	7423619	7066479	7502677	8003043	20457301	7423619	11406659
	Bases Mapped	50071	42548	42899	42899	114005	48204	41761	42678	42899	48204	52854	41761	114005
nuclear	Breadth of Coverage	0.736119	0.722278	0.799816	0.799816	0.826211	0.793719	0.748204	0.70124	0.799816	0.793719	0.92092	0.748204	0.826211
	Depth of Coverage	16.0083	4.98421	10.5223	10.5223	8.72367	13.517	4.52607	3.32612	10.5223	13.517	38.9452	4.52607	8.72367
	Length	912697600	912697600	912697600	912697600	912697600	912697600	912697600	912697600	912697600	912697600	912697600	912697600	912697600
	Sum of Depths	14610756317	4549080457	9603643924	9603643924	7962074885	12336950395	4130929221	3035742218	9603643924	12336950395	35545195379	4130929221	7962074885
	Bases Mapped	671853928	659221567	729990329	729990329	754081251	724425734	682883779	640019660	729990329	724425734	840521146	682883779	754081251
genome	Breadth of Coverage	0.736051	0.722204	0.799729	0.799729	0.826198	0.793639	0.748124	0.701169	0.799729	0.793639	0.920823	0.748124	0.826198
	Depth of Coverage	16.0326	4.99156	10.5287	10.5287	8.73471	13.5235	4.53344	3.33331	10.5287	13.5235	38.9611	4.53344	8.73471
	Length	912850323	912850323	912850323	912850323	912850323	912850323	912850323	912850323	912850323	912850323	912850323	912850323	912850323
	Sum of Depths	14635387827	4556543873	9611146601	9611146601	7973481544	12344953438	4138352840	3042808697	9611146601	12344953438	35565652680	4138352840	7973481544
	Bases Mapped	671903999	659264115	730033228	730033228	754195256	724473938	682925540	640062338	730033228	724473938	840574000	682925540	754195256
