## Supplementary material for "The Avocado Genome Informs Deep Angiosperm Phylogeny, Highlights Introgressive Hybridization, and Reveals Pathogen-Influenced Gene Space Adaptation": Table S17

### Sheet: Sheet1
	GR	GR param	GR AIC	WGD	WGD param	WGD AIC	WGD Short	WGD Short param	WGD Short AIC	FR	FR predicted logistically	FR param	FR AIC	FR AIC, logistic fit
Sister to Eudicots + Monocots	-791517	4	1.58304e+06	-781810	16	1.56365e+06	-780024	40	1.56013e+06	-707723	-708770	109	1.41566e+06	1.41776e+06
Sister to Monocots	-791861	4	1.58373e+06	-782851	16	1.56573e+06	-778513	40	1.55711e+06	-712271	-713080	109	1.42476e+06	1426379
Sister to Eudicots	-790551	4	1.58111e+06	-781807	16	1.56365e+06	-778864	40	1.55781e+06	-712312	-713252	109	1.42484e+06	1.42672e+06
