## Supplementary material for "The Avocado Genome Informs Deep Angiosperm Phylogeny, Highlights Introgressive Hybridization, and Reveals Pathogen-Influenced Gene Space Adaptation": Table S24

### Sheet: tandems, upregulated
GO	NS	enrichment	name	ratio_in_study	ratio_in_pop	p_uncorrected	depth	study_count	p_bonferroni	p_sidak	p_holm
GO:0016762	MF	e	xyloglucan:xyloglucosyl transferase activity	5/207	7/3738	9.52462e-06	6	5	0.0389843	0.0380016	0.0389843
GO:0010411	BP	e	xyloglucan metabolic process	5/207	10/3738	9.95684e-05	8	5	0.407534	0.397261	0.407434
GO:0010383	BP	e	cell wall polysaccharide metabolic process	6/207	19/3738	0.000396231	6	6	1	1	1
GO:0042546	BP	e	cell wall biogenesis	6/207	23/3738	0.00122317	3	6	1	1	1
GO:0010410	BP	e	hemicellulose metabolic process	5/207	18/3738	0.00234927	7	5	1	1	1
GO:0010583	BP	e	response to cyclopentenone	3/207	7/3738	0.00496279	5	3	1	1	1
GO:0051784	BP	e	negative regulation of nuclear division	2/207	3/3738	0.00882291	7	2	1	1	1
GO:0006301	BP	e	postreplication repair	2/207	3/3738	0.00882291	8	2	1	1	1
GO:0006290	BP	e	pyrimidine dimer repair	2/207	3/3738	0.00882291	8	2	1	1	1
GO:0006298	BP	e	mismatch repair	2/207	3/3738	0.00882291	8	2	1	1	1
GO:0045128	BP	e	negative regulation of reciprocal meiotic recombination	2/207	3/3738	0.00882291	10	2	1	1	1
GO:0051447	BP	e	negative regulation of meiotic cell cycle	2/207	3/3738	0.00882291	6	2	1	1	1
GO:0043570	BP	e	maintenance of DNA repeat elements	2/207	3/3738	0.00882291	7	2	1	1	1
GO:0060631	BP	e	regulation of meiosis I	2/207	3/3738	0.00882291	8	2	1	1	1
GO:0006311	BP	e	meiotic gene conversion	2/207	3/3738	0.00882291	9	2	1	1	1
GO:0045835	BP	e	negative regulation of meiotic nuclear division	2/207	3/3738	0.00882291	8	2	1	1	1
GO:0045910	BP	e	negative regulation of DNA recombination	2/207	3/3738	0.00882291	8	2	1	1	1
GO:0010520	BP	e	regulation of reciprocal meiotic recombination	2/207	3/3738	0.00882291	9	2	1	1	1
GO:0110029	BP	e	negative regulation of meiosis I	2/207	3/3738	0.00882291	9	2	1	1	1
GO:0000710	BP	e	meiotic mismatch repair	2/207	3/3738	0.00882291	9	2	1	1	1
GO:0000018	BP	e	regulation of DNA recombination	2/207	3/3738	0.00882291	7	2	1	1	1
GO:0035822	BP	e	gene conversion	2/207	3/3738	0.00882291	8	2	1	1	1
GO:0044085	BP	e	cellular component biogenesis	6/207	34/3738	0.00979098	2	6	1	1	1
GO:0044036	BP	e	cell wall macromolecule metabolic process	6/207	36/3738	0.012934	5	6	1	1	1
GO:0051726	BP	e	regulation of cell cycle	6/207	36/3738	0.012934	4	6	1	1	1
GO:0061982	BP	e	meiosis I cell cycle process	2/207	4/3738	0.0170032	4	2	1	1	1
GO:0051053	BP	e	negative regulation of DNA metabolic process	2/207	4/3738	0.0170032	7	2	1	1	1
GO:0010075	BP	e	regulation of meristem growth	2/207	4/3738	0.0170032	5	2	1	1	1
GO:0010948	BP	e	negative regulation of cell cycle process	2/207	4/3738	0.0170032	6	2	1	1	1
GO:0071554	BP	e	cell wall organization or biogenesis	12/207	108/3738	0.0171293	2	12	1	1	1
GO:0009741	BP	e	response to brassinosteroid	3/207	11/3738	0.019842	5	3	1	1	1
GO:0045229	BP	e	external encapsulating structure organization	11/207	100/3738	0.0242205	3	11	1	1	1
GO:0048638	BP	e	regulation of developmental growth	4/207	21/3738	0.0259957	4	4	1	1	1
GO:0040020	BP	e	regulation of meiotic nuclear division	2/207	5/3738	0.0273116	7	2	1	1	1
GO:0051445	BP	e	regulation of meiotic cell cycle	2/207	5/3738	0.0273116	5	2	1	1	1
GO:0071369	BP	e	cellular response to ethylene stimulus	2/207	5/3738	0.0273116	6	2	1	1	1
GO:0007131	BP	e	reciprocal meiotic recombination	2/207	5/3738	0.0273116	9	2	1	1	1
GO:0035825	BP	e	homologous recombination	2/207	5/3738	0.0273116	8	2	1	1	1
GO:2000241	BP	e	regulation of reproductive process	5/207	34/3738	0.0371918	3	5	1	1	1
GO:0071555	BP	e	cell wall organization	10/207	94/3738	0.0378992	4	10	1	1	1
GO:0051783	BP	e	regulation of nuclear division	2/207	6/3738	0.0394893	6	2	1	1	1
GO:0045786	BP	e	negative regulation of cell cycle	2/207	6/3738	0.0394893	5	2	1	1	1
GO:0032300	CC	e	mismatch repair complex	2/207	3/3738	0.00882291	3	2	1	1	1
GO:0032301	CC	e	MutSalpha complex	2/207	3/3738	0.00882291	5	2	1	1	1
GO:0032302	CC	e	MutSbeta complex	2/207	3/3738	0.00882291	5	2	1	1	1
GO:1990391	CC	e	DNA repair complex	2/207	3/3738	0.00882291	2	2	1	1	1
GO:0080082	MF	e	esculin beta-glucosidase activity	2/207	2/3738	0.00305264	7	2	1	1	1
GO:0080083	MF	e	beta-gentiobiose beta-glucosidase activity	2/207	2/3738	0.00305264	7	2	1	1	1
GO:0080081	MF	e	4-methylumbelliferyl-beta-D-glucopyranoside beta-glucosidase activity	2/207	2/3738	0.00305264	7	2	1	1	1
GO:0047668	MF	e	amygdalin beta-glucosidase activity	2/207	2/3738	0.00305264	7	2	1	1	1
GO:0080079	MF	e	cellobiose glucosidase activity	2/207	2/3738	0.00305264	7	2	1	1	1
GO:0003684	MF	e	damaged DNA binding	3/207	7/3738	0.00496279	5	3	1	1	1
GO:0032138	MF	e	single base insertion or deletion binding	2/207	3/3738	0.00882291	8	2	1	1	1
GO:0032137	MF	e	guanine/thymine mispair binding	2/207	3/3738	0.00882291	7	2	1	1	1
GO:0032135	MF	e	DNA insertion or deletion binding	2/207	3/3738	0.00882291	7	2	1	1	1
GO:0000403	MF	e	Y-form DNA binding	2/207	3/3738	0.00882291	6	2	1	1	1
GO:0000406	MF	e	double-strand/single-strand DNA junction binding	2/207	3/3738	0.00882291	6	2	1	1	1
GO:0000404	MF	e	heteroduplex DNA loop binding	2/207	3/3738	0.00882291	8	2	1	1	1
GO:0030983	MF	e	mismatched DNA binding	2/207	3/3738	0.00882291	6	2	1	1	1
GO:0015036	MF	e	disulfide oxidoreductase activity	3/207	10/3738	0.0150347	4	3	1	1	1
GO:0016667	MF	e	oxidoreductase activity, acting on a sulfur group of donors	3/207	10/3738	0.0150347	3	3	1	1	1
GO:0008422	MF	e	beta-glucosidase activity	3/207	12/3738	0.025396	6	3	1	1	1
GO:0000400	MF	e	four-way junction DNA binding	2/207	5/3738	0.0273116	6	2	1	1	1
GO:0000217	MF	e	DNA secondary structure binding	2/207	5/3738	0.0273116	5	2	1	1	1
GO:0015926	MF	e	glucosidase activity	3/207	14/3738	0.0387335	5	3	1	1	1
GO:0004089	MF	e	carbonate dehydratase activity	2/207	6/3738	0.0394893	5	2	1	1	1
GO:0004553	MF	e	hydrolase activity, hydrolyzing O-glycosyl compounds	10/207	96/3738	0.0419047	4	10	1	1	1
GO:0032502	BP	p	developmental process	13/207	457/3738	0.00601554	1	13	1	1	1
GO:0009058	BP	p	biosynthetic process	23/207	648/3738	0.0138245	2	23	1	1	1
GO:0051234	BP	p	establishment of localization	14/207	445/3738	0.0197074	2	14	1	1	1
GO:1901576	BP	p	organic substance biosynthetic process	23/207	629/3738	0.0217639	3	23	1	1	1
GO:0051179	BP	p	localization	15/207	461/3738	0.0218175	1	15	1	1	1
GO:0032501	BP	p	multicellular organismal process	8/207	301/3738	0.0242781	1	8	1	1	1
GO:0044249	BP	p	cellular biosynthetic process	22/207	602/3738	0.0252822	3	22	1	1	1
GO:0048856	BP	p	anatomical structure development	9/207	319/3738	0.0284089	2	9	1	1	1
GO:0044255	BP	p	cellular lipid metabolic process	1/207	108/3738	0.0297948	4	1	1	1	1
GO:0006810	BP	p	transport	14/207	429/3738	0.03214	3	14	1	1	1
GO:0048518	BP	p	positive regulation of biological process	2/207	133/3738	0.0326854	3	2	1	1	1
GO:0071702	BP	p	organic substance transport	4/207	190/3738	0.0327008	4	4	1	1	1
GO:0016070	BP	p	RNA metabolic process	12/207	368/3738	0.0414894	6	12	1	1	1
GO:0046686	BP	p	response to cadmium ion	0/207	63/3738	0.0483518	5	0	1	1	1
GO:0051649	BP	p	establishment of localization in cell	0/207	64/3738	0.048792	3	0	1	1	1
GO:0031090	CC	p	organelle membrane	3/207	251/3738	0.00050603	2	3	1	1	1
GO:0044422	CC	p	organelle part	17/207	602/3738	0.000881113	1	17	1	1	1
GO:0044446	CC	p	intracellular organelle part	17/207	592/3738	0.00117778	3	17	1	1	1
GO:0005575	CC	p	cellular_component	171/207	3342/3738	0.00229308	0	171	1	1	1
GO:0098588	CC	p	bounding membrane of organelle	3/207	210/3738	0.00450169	3	3	1	1	1
GO:0044425	CC	p	membrane part	29/207	805/3738	0.00678299	1	29	1	1	1
GO:0098805	CC	p	whole membrane	2/207	165/3738	0.00804042	2	2	1	1	1
GO:0016021	CC	p	integral component of membrane	25/207	713/3738	0.00805081	3	25	1	1	1
GO:0044444	CC	p	cytoplasmic part	62/207	1446/3738	0.00812368	3	62	1	1	1
GO:0005829	CC	p	cytosol	10/207	366/3738	0.0110885	4	10	1	1	1
GO:0044464	CC	p	cell part	152/207	2997/3738	0.0152286	1	152	1	1	1
GO:0031224	CC	p	intrinsic component of membrane	28/207	746/3738	0.0156618	2	28	1	1	1
GO:0016020	CC	p	membrane	50/207	1182/3738	0.0171022	1	50	1	1	1
GO:0044424	CC	p	intracellular part	120/207	2449/3738	0.0198026	2	120	1	1	1
GO:0044437	CC	p	vacuolar part	2/207	146/3738	0.024145	4	2	1	1	1
GO:0005774	CC	p	vacuolar membrane	2/207	146/3738	0.024145	5	2	1	1	1

### Sheet: tandems, downregulated
GO	NS	enrichment	name	ratio_in_study	ratio_in_pop	p_uncorrected	depth	study_count	p_bonferroni	p_sidak	p_holm
GO:0009846	BP	e	pollen germination	7/245	25/3738	0.000824992	2	7	1	1	1
GO:0032502	BP	e	developmental process	46/245	457/3738	0.00230862	1	46	1	1	1
GO:0001558	BP	e	regulation of cell growth	4/245	10/3738	0.00276016	5	4	1	1	1
GO:0010265	BP	e	SCF complex assembly	2/245	2/3738	0.0042795	5	2	1	1	1
GO:0060284	BP	e	regulation of cell development	3/245	6/3738	0.0047966	5	3	1	1	1
GO:0080092	BP	e	regulation of pollen tube growth	3/245	6/3738	0.0047966	7	3	1	1	1
GO:0010769	BP	e	regulation of cell morphogenesis involved in differentiation	3/245	6/3738	0.0047966	6	3	1	1	1
GO:0022603	BP	e	regulation of anatomical structure morphogenesis	8/245	43/3738	0.00592069	4	8	1	1	1
GO:0048588	BP	e	developmental cell growth	7/245	35/3738	0.00657019	3	7	1	1	1
GO:0010927	BP	e	cellular component assembly involved in morphogenesis	3/245	7/3738	0.00799011	4	3	1	1	1
GO:0010208	BP	e	pollen wall assembly	3/245	7/3738	0.00799011	5	3	1	1	1
GO:0009860	BP	e	pollen tube growth	6/245	28/3738	0.00826088	7	6	1	1	1
GO:0032501	BP	e	multicellular organismal process	31/245	301/3738	0.0101625	1	31	1	1	1
GO:0009606	BP	e	tropism	5/245	22/3738	0.0121597	3	5	1	1	1
GO:0051510	BP	e	regulation of unidimensional cell growth	3/245	8/3738	0.012171	6	3	1	1	1
GO:0032410	BP	e	negative regulation of transporter activity	2/245	3/3738	0.0122818	6	2	1	1	1
GO:0032413	BP	e	negative regulation of ion transmembrane transporter activity	2/245	3/3738	0.0122818	8	2	1	1	1
GO:0051051	BP	e	negative regulation of transport	2/245	3/3738	0.0122818	5	2	1	1	1
GO:0007018	BP	e	microtubule-based movement	2/245	3/3738	0.0122818	3	2	1	1	1
GO:0043271	BP	e	negative regulation of ion transport	2/245	3/3738	0.0122818	6	2	1	1	1
GO:1903960	BP	e	negative regulation of anion transmembrane transport	2/245	3/3738	0.0122818	8	2	1	1	1
GO:0010362	BP	e	negative regulation of anion channel activity by blue light	2/245	3/3738	0.0122818	10	2	1	1	1
GO:0010360	BP	e	negative regulation of anion channel activity	2/245	3/3738	0.0122818	9	2	1	1	1
GO:0010361	BP	e	regulation of anion channel activity by blue light	2/245	3/3738	0.0122818	9	2	1	1	1
GO:0034766	BP	e	negative regulation of ion transmembrane transport	2/245	3/3738	0.0122818	7	2	1	1	1
GO:0034763	BP	e	negative regulation of transmembrane transport	2/245	3/3738	0.0122818	6	2	1	1	1
GO:1903792	BP	e	negative regulation of anion transport	2/245	3/3738	0.0122818	7	2	1	1	1
GO:0000904	BP	e	cell morphogenesis involved in differentiation	7/245	40/3738	0.0137748	5	7	1	1	1
GO:0009637	BP	e	response to blue light	4/245	15/3738	0.0138281	5	4	1	1	1
GO:0048366	BP	e	leaf development	5/245	23/3738	0.0147271	5	5	1	1	1
GO:0009932	BP	e	cell tip growth	6/245	32/3738	0.0159536	6	6	1	1	1
GO:0009807	BP	e	lignan biosynthetic process	3/245	9/3738	0.0173839	6	3	1	1	1
GO:0009806	BP	e	lignan metabolic process	3/245	9/3738	0.0173839	5	3	1	1	1
GO:0045595	BP	e	regulation of cell differentiation	3/245	9/3738	0.0173839	4	3	1	1	1
GO:0022607	BP	e	cellular component assembly	9/245	62/3738	0.0183378	3	9	1	1	1
GO:0033231	BP	e	carbohydrate export	2/245	4/3738	0.0235043	6	2	1	1	1
GO:0022898	BP	e	regulation of transmembrane transporter activity	2/245	4/3738	0.0235043	6	2	1	1	1
GO:0006826	BP	e	iron ion transport	2/245	4/3738	0.0235043	8	2	1	1	1
GO:0032412	BP	e	regulation of ion transmembrane transporter activity	2/245	4/3738	0.0235043	7	2	1	1	1
GO:0032409	BP	e	regulation of transporter activity	2/245	4/3738	0.0235043	3	2	1	1	1
GO:0015755	BP	e	fructose transmembrane transport	2/245	4/3738	0.0235043	9	2	1	1	1
GO:0006879	BP	e	cellular iron ion homeostasis	2/245	4/3738	0.0235043	10	2	1	1	1
GO:0010359	BP	e	regulation of anion channel activity	2/245	4/3738	0.0235043	8	2	1	1	1
GO:0008645	BP	e	hexose transmembrane transport	2/245	4/3738	0.0235043	8	2	1	1	1
GO:1902334	BP	e	fructose export from vacuole to cytoplasm	2/245	4/3738	0.0235043	10	2	1	1	1
GO:0008360	BP	e	regulation of cell shape	4/245	18/3738	0.0265558	6	4	1	1	1
GO:0006075	BP	e	(1->3)-beta-D-glucan biosynthetic process	4/245	18/3738	0.0265558	9	4	1	1	1
GO:0006074	BP	e	(1->3)-beta-D-glucan metabolic process	4/245	18/3738	0.0265558	8	4	1	1	1
GO:0048827	BP	e	phyllome development	5/245	27/3738	0.028547	4	5	1	1	1
GO:0042221	BP	e	response to chemical	41/245	461/3738	0.0346155	2	41	1	1	1
GO:0003006	BP	e	developmental process involved in reproduction	20/245	193/3738	0.0355682	2	20	1	1	1
GO:0034486	BP	e	vacuolar transmembrane transport	2/245	5/3738	0.0374939	5	2	1	1	1
GO:0042752	BP	e	regulation of circadian rhythm	2/245	5/3738	0.0374939	3	2	1	1	1
GO:0000041	BP	e	transition metal ion transport	2/245	5/3738	0.0374939	7	2	1	1	1
GO:1905428	BP	e	regulation of plant organ formation	2/245	5/3738	0.0374939	5	2	1	1	1
GO:0009638	BP	e	phototropism	2/245	5/3738	0.0374939	6	2	1	1	1
GO:1900618	BP	e	regulation of shoot system morphogenesis	2/245	5/3738	0.0374939	6	2	1	1	1
GO:0002237	BP	e	response to molecule of bacterial origin	2/245	5/3738	0.0374939	4	2	1	1	1
GO:0046688	BP	e	response to copper ion	2/245	5/3738	0.0374939	5	2	1	1	1
GO:0051260	BP	e	protein homooligomerization	2/245	5/3738	0.0374939	6	2	1	1	1
GO:0007623	BP	e	circadian rhythm	3/245	12/3738	0.039349	2	3	1	1	1
GO:0009734	BP	e	auxin-activated signaling pathway	3/245	12/3738	0.039349	6	3	1	1	1
GO:0048511	BP	e	rhythmic process	3/245	12/3738	0.039349	1	3	1	1	1
GO:0048856	BP	e	anatomical structure development	30/245	319/3738	0.043156	2	30	1	1	1
GO:0009719	BP	e	response to endogenous stimulus	27/245	283/3738	0.044455	2	27	1	1	1
GO:1903046	BP	e	meiotic cell cycle process	4/245	21/3738	0.044548	3	4	1	1	1
GO:0009556	BP	e	microsporogenesis	3/245	13/3738	0.048743	5	3	1	1	1
GO:0043189	CC	e	H4/H2A histone acetyltransferase complex	2/245	2/3738	0.0042795	8	2	1	1	1
GO:1902493	CC	e	acetyltransferase complex	2/245	2/3738	0.0042795	4	2	1	1	1
GO:0035267	CC	e	NuA4 histone acetyltransferase complex	2/245	2/3738	0.0042795	9	2	1	1	1
GO:0000123	CC	e	histone acetyltransferase complex	2/245	2/3738	0.0042795	6	2	1	1	1
GO:1902562	CC	e	H4 histone acetyltransferase complex	2/245	2/3738	0.0042795	7	2	1	1	1
GO:0031248	CC	e	protein acetyltransferase complex	2/245	2/3738	0.0042795	5	2	1	1	1
GO:0005871	CC	e	kinesin complex	2/245	3/3738	0.0122818	6	2	1	1	1
GO:0005875	CC	e	microtubule associated complex	2/245	4/3738	0.0235043	5	2	1	1	1
GO:0031977	CC	e	thylakoid lumen	3/245	10/3738	0.0236512	4	3	1	1	1
GO:0000148	CC	e	1,3-beta-D-glucan synthase complex	4/245	18/3738	0.0265558	4	4	1	1	1
GO:0000794	CC	e	condensed nuclear chromosome	2/245	5/3738	0.0374939	7	2	1	1	1
GO:1990234	CC	e	transferase complex	9/245	68/3738	0.0412291	3	9	1	1	1
GO:0031625	MF	e	ubiquitin protein ligase binding	5/245	18/3738	0.00490639	5	5	1	1	1
GO:0044389	MF	e	ubiquitin-like protein ligase binding	5/245	18/3738	0.00490639	4	5	1	1	1
GO:0010283	MF	e	pinoresinol reductase activity	2/245	3/3738	0.0122818	5	2	1	1	1
GO:0016722	MF	e	oxidoreductase activity, oxidizing metal ions	5/245	23/3738	0.0147271	3	5	1	1	1
GO:0016830	MF	e	carbon-carbon lyase activity	6/245	32/3738	0.0159536	3	6	1	1	1
GO:0008516	MF	e	hexose uniporter activity	2/245	4/3738	0.0235043	7	2	1	1	1
GO:0015284	MF	e	fructose uniporter activity	2/245	4/3738	0.0235043	8	2	1	1	1
GO:0015292	MF	e	uniporter activity	2/245	4/3738	0.0235043	5	2	1	1	1
GO:0016724	MF	e	oxidoreductase activity, oxidizing metal ions, oxygen as acceptor	2/245	4/3738	0.0235043	4	2	1	1	1
GO:0004322	MF	e	ferroxidase activity	2/245	4/3738	0.0235043	5	2	1	1	1
GO:0005353	MF	e	fructose transmembrane transporter activity	2/245	4/3738	0.0235043	7	2	1	1	1
GO:0008199	MF	e	ferric iron binding	2/245	4/3738	0.0235043	7	2	1	1	1
GO:0008381	MF	e	mechanosensitive ion channel activity	2/245	4/3738	0.0235043	6	2	1	1	1
GO:0016831	MF	e	carboxy-lyase activity	3/245	10/3738	0.0236512	4	3	1	1	1
GO:0003843	MF	e	1,3-beta-D-glucan synthase activity	4/245	18/3738	0.0265558	7	4	1	1	1
GO:0051119	MF	e	sugar transmembrane transporter activity	3/245	11/3738	0.0309768	4	3	1	1	1
GO:0015149	MF	e	hexose transmembrane transporter activity	2/245	5/3738	0.0374939	6	2	1	1	1
GO:0004332	MF	e	fructose-bisphosphate aldolase activity	2/245	5/3738	0.0374939	5	2	1	1	1
GO:0010181	MF	e	FMN binding	2/245	5/3738	0.0374939	6	2	1	1	1
GO:0009882	MF	e	blue light photoreceptor activity	2/245	5/3738	0.0374939	4	2	1	1	1
GO:0034220	BP	p	ion transmembrane transport	2/245	106/3738	0.0454715	5	2	1	1	1
GO:0097708	CC	p	intracellular vesicle	0/245	70/3738	0.0135235	4	0	1	1	1
GO:0031410	CC	p	cytoplasmic vesicle	0/245	70/3738	0.0135235	5	0	1	1	1
GO:0031982	CC	p	vesicle	0/245	74/3738	0.0142905	3	0	1	1	1
GO:0044431	CC	p	Golgi apparatus part	1/245	89/3738	0.0288006	4	1	1	1	1
GO:0005794	CC	p	Golgi apparatus	5/245	174/3738	0.0411202	5	5	1	1	1
GO:0016788	MF	p	hydrolase activity, acting on ester bonds	1/245	164/3738	0.00027791	3	1	1	1	1
GO:0003674	MF	p	molecular_function	191/245	3158/3738	0.00593527	0	191	1	1	1
GO:0004497	MF	p	monooxygenase activity	0/245	65/3738	0.0205809	3	0	1	1	1
GO:0015077	MF	p	monovalent inorganic cation transmembrane transporter activity	0/245	61/3738	0.0320474	6	0	1	1	1
GO:0098772	MF	p	molecular function regulator	0/245	52/3738	0.0471911	1	0	1	1	1
